# Characterization of the Drosophila adult hematopoietic system reveals a rare cell population with differentiation and proliferation potential

**DOI:** 10.1101/2021.07.06.451161

**Authors:** Manon Boulet, Yoan Renaud, François Lapraz, Billel Benmimoun, Laurence Vandel, Lucas Waltzer

## Abstract

While many studies have described Drosophila embryonic and larval blood cells, the hematopoietic system of the imago remains poorly characterized and conflicting data have been published concerning adult hematopoiesis. Using a combination of blood cell markers, we show that the adult hematopoietic system is essentially composed of a few distinct mature blood cell types. In addition, our transcriptomics results indicate that adult and larval blood cells have both common and specific features and it appears that adult hemocytes reactivate many gene expressed in embryonic blood cells. Interestingly, we identify a small set of blood cells that do not express differentiation markers but maintain the progenitor marker *domeMeso*. Yet, we show that these cells are derived from the posterior signaling center, a specialized population of cells present in the larval lymph gland, rather than from larval blood cell progenitors, and that their maintenance depends on the EBF transcription factor Collier. Furthermore, while these cells are normally quiescent, we find that some of them can differentiate and proliferate in response to bacterial infection. In sum, our results indicate that adult flies harbor a small population of specialized cells with limited hematopoietic potential and further support the idea that no substantial hematopoiesis takes place during adulthood.
