## Supplementary Table 4 for "Characterization of the Drosophila adult hematopoietic system reveals a rare cell population with differentiation and proliferation potential"

### Sheet: Flybase
FBgn0000039
FBgn0000257
FBgn0000261
FBgn0000276
FBgn0000277
FBgn0000278
FBgn0000299
FBgn0000406
FBgn0000448
FBgn0000482
FBgn0000565
FBgn0001091
FBgn0001114
FBgn0001150
FBgn0001180
FBgn0001202
FBgn0001208
FBgn0001222
FBgn0001225
FBgn0001233
FBgn0001994
FBgn0002440
FBgn0002526
FBgn0002564
FBgn0002576
FBgn0002578
FBgn0002719
FBgn0002985
FBgn0003053
FBgn0003067
FBgn0003137
FBgn0003231
FBgn0003308
FBgn0003391
FBgn0003430
FBgn0003447
FBgn0003495
FBgn0003502
FBgn0003507
FBgn0003748
FBgn0003888
FBgn0003896
FBgn0003963
FBgn0004606
FBgn0004647
FBgn0004657
FBgn0004862
FBgn0010333
FBgn0010348
FBgn0010470
FBgn0010591
FBgn0011570
FBgn0011672
FBgn0011722
FBgn0011770
FBgn0011828
FBgn0012036
FBgn0013750
FBgn0013763
FBgn0013770
FBgn0014010
FBgn0014033
FBgn0014179
FBgn0014380
FBgn0015011
FBgn0015221
FBgn0015222
FBgn0015396
FBgn0015575
FBgn0015737
FBgn0015795
FBgn0015924
FBgn0016075
FBgn0016675
FBgn0016693
FBgn0016797
FBgn0019809
FBgn0020372
FBgn0020414
FBgn0020626
FBgn0021872
FBgn0021895
FBgn0023129
FBgn0024315
FBgn0024361
FBgn0025678
FBgn0025682
FBgn0025865
FBgn0025866
FBgn0026077
FBgn0026084
FBgn0026150
FBgn0026562
FBgn0026721
FBgn0027093
FBgn0027095
FBgn0027279
FBgn0027590
FBgn0027594
FBgn0027621
FBgn0027865
FBgn0028375
FBgn0028430
FBgn0028573
FBgn0028622
FBgn0029147
FBgn0029155
FBgn0029167
FBgn0029174
FBgn0030245
FBgn0030345
FBgn0030347
FBgn0030362
FBgn0030510
FBgn0030519
FBgn0030653
FBgn0030796
FBgn0030854
FBgn0030878
FBgn0031099
FBgn0031213
FBgn0031256
FBgn0031261
FBgn0031327
FBgn0031450
FBgn0031534
FBgn0031682
FBgn0031738
FBgn0031913
FBgn0031971
FBgn0032006
FBgn0032078
FBgn0032167
FBgn0032689
FBgn0032693
FBgn0032694
FBgn0032721
FBgn0032726
FBgn0032731
FBgn0032820
FBgn0032899
FBgn0032945
FBgn0033127
FBgn0033215
FBgn0033234
FBgn0033241
FBgn0033366
FBgn0033367
FBgn0033458
FBgn0033518
FBgn0033638
FBgn0033663
FBgn0033692
FBgn0034005
FBgn0034051
FBgn0034199
FBgn0034392
FBgn0034418
FBgn0034438
FBgn0034793
FBgn0034999
FBgn0035091
FBgn0035132
FBgn0035189
FBgn0035432
FBgn0035438
FBgn0035499
FBgn0035679
FBgn0035763
FBgn0035811
FBgn0036005
FBgn0036144
FBgn0036147
FBgn0036170
FBgn0036381
FBgn0036623
FBgn0036752
FBgn0036786
FBgn0037207
FBgn0037228
FBgn0037439
FBgn0037533
FBgn0037607
FBgn0037612
FBgn0038034
FBgn0038053
FBgn0038516
FBgn0038718
FBgn0038832
FBgn0039049
FBgn0039050
FBgn0039051
FBgn0039053
FBgn0039115
FBgn0039130
FBgn0039266
FBgn0039467
FBgn0039487
FBgn0039714
FBgn0039741
FBgn0039756
FBgn0039774
FBgn0039776
FBgn0039882
FBgn0039886
FBgn0040091
FBgn0040260
FBgn0040297
FBgn0040309
FBgn0040398
FBgn0041180
FBgn0041181
FBgn0041182
FBgn0041629
FBgn0043791
FBgn0044049
FBgn0045064
FBgn0045823
FBgn0046706
FBgn0050438
FBgn0051324
FBgn0051337
FBgn0051361
FBgn0051431
FBgn0052220
FBgn0052423
FBgn0052446
FBgn0053196
FBgn0053533
FBgn0085420
FBgn0243514
FBgn0259896
FBgn0259950
FBgn0260011
FBgn0261363
FBgn0261445
FBgn0261673
FBgn0261800
FBgn0261929
FBgn0262126
FBgn0262518
FBgn0262823
FBgn0263116
FBgn0263260
FBgn0263598
FBgn0263773
FBgn0264815
FBgn0265048
FBgn0265577
FBgn0266064
FBgn0266084
FBgn0266411
FBgn0266918
FBgn0267033
FBgn0267336
FBgn0267348
FBgn0267488
FBgn0086377
FBgn0261362
FBgn0266375
FBgn0004009
FBgn0050118
FBgn0028665
FBgn0038341
FBgn0050497
FBgn0003328
FBgn0040813
FBgn0259979
